# Whole-plant optimality predicts changes in leaf nitrogen under variable CO_2_ and nutrient availability

**DOI:** 10.1101/785329

**Authors:** Silvia Caldararu, Tea Thum, Lin Yu, Sönke Zaehle

**Author notes:** Corresponding author: Silvia Caldararu.

## Abstract

- Vegetation nutrient limitation is essential for understanding ecosystem responses to global change. In particular, leaf nitrogen (N) is known to be plastic under changed nutrient limitation. However, models can often not capture these observed changes, leading to erroneous predictions of whole-ecosystem stocks and fluxes.
- We hypothesise that an optimality approach can improve representation of leaf N content compared to existing empirical approaches. Unlike previous optimality-based approaches, which adjust foliar N concentrations based on canopy carbon export, we use a maximisation criteria based on whole-plant growth and allow for a lagged response of foliar N to this maximisation criterion to account for the limited plasticity of this plant trait. We test these model variants at a range of Free-Air CO_2_ Enrichment (FACE) and N fertilisation experimental sites.
- We show a model solely based on canopy carbon export fails to reproduce observed patterns and predicts decreasing leaf N content with increased N availability. However, an optimal model which maximises total plant growth can correctly reproduce the observed patterns.
- The optimality model we present here is a whole-plant approach which reproduces biologically realistic changes in leaf N and can thereby improve ecosystem-level predictions under transient conditions.
