## Supplementary material for "Whole-plant optimality predicts changes in leaf nitrogen under variable CO_2_ and nutrient availability": SI2_fertilisation_data_20190611.csv

Site	PFT	Lon	Lat	Harvest	Start_year	N type	Total N	Annual N	Duration	Biomass	Biomass_std	Biomass_year	LeafN	LeafN_std	LeafN_year
Sodankyla	NE	26.25	67.75	1904	1965	NH4No3	75	2.77777777777778	27	60.2564102564102	11.48	1991	-1	-999	1994
Norraker	NE	15.75	64.25	1810	1963	urea	96.3	4.0125	24	127.956989247312	-999	1986	34.6938775510204	-999	1986
Aseda	NE	15.25	57.25	1962	1974	NH4No3	66	4.125	16	35.6521739130435	-999	1989	33.6363636363636	-999	1989
Farabol	NE	14.75	56.25	1921	1976	urea	60	6	10	15.7216494845361	-999	1985	-2.2727272727273	-999	1990
Norrliden N1	NE	19.75	64.25	1951	1971	NH4No3	132	3.3	40	40	13.7	1998	17.4242424242424	2.76	2000
Norrliden N2	NE	19.75	64.25	1951	1971	NH4No3	264	6.6	40	16.36	6.5	1998	33.3333333333333	4.48	2000
Norrliden N3	NE	19.75	64.25	1951	1971	NH4No3	216	5.4	40	-5	28.93	1998	18.9393939393939	3.24	2000
Lake_Laflamme	NE	-70.75	47.25	1941	2001	NH4No3	5.1	1.7	3	0	0	2003	-0.9445772163423	-999	2003
Lake_Laflamme	NE	-70.75	47.25	1941	2001	NH4No3	9	3	3	0	0	2003	17.6965972459315	-999	2003
Lovnas	NE	13.25	61.25	1835	1959	NH4No3	78	3.39130434782609	23	85	10.25	1981	-999	-999	-999
Asa	NE	14.75	57.25	1973	1988	multinutrient	83.2	5.94285714285714	14	3.1512605042017	-999	2001	-999	-999	-999
Skogaby	NE	13.25	56.75	1966	1988	NS	130	9.28571428571429	14	-2.0253164556962	7.34	2001	-999	-999	-999
Mt._Ascutney L	NE	-71.75	43.25	-999	1988	NH4Cl-N	21.98	1.57	14	-999	-999	-999	65.91	2.64	2002
Mt._Ascutney H	NE	-71.75	43.25	-999	1988	NH4Cl-N	43.96	3.14	14	-999	-999	-999	77.27	7.49	2002
MichiganB	BS	-83.75	45.25	1913	1994	NaNO3	24	3	8	21.05	19.86	2004	-999	-999	-999
MichiganC	BS	-84.25	44.25	1912	1994	NaNO3	24	3	8	14.71	18.72	2004	-999	-999	-999
MichiganD	BS	-85.75	43.75	1908	1994	NaNO3	24	3	8	13.43	6.64	2004	-999	-999	-999
Harplinge	NE	12.75	56.75	1941	1992	-999	2	2	1	-9.79	-999	1997	6.5217391304348	-999	1998
Ossjo	NE	13.25	56.25	1960	1993	-999	2	2	1	3.91	9.34	1997	6.5217391304348	-999	1999
Harvard_hw_low	BS	-72.17	42.53	-999	1988	NH4No3	83.8	5	16	11.89	-999	2002	9	4	2005
Harvard_hw_high	BS	-72.17	42.53	-999	1988	NH4No3	251.3	15	16	29.86	-999	2002	24	6	2005
Harvard_pine_low	NE	-72.17	42.53	1925	1988	NH4No3	83.8	5	16	-30.85	-999	2002	49	10	2005
Harvard_pine_high	NE	-72.17	42.53	1925	1988	NH4No3	251.3	15	16	-54.11	-999	2002	37	9	2005
